# Genome-wide characterization of the R2R3-MYB transcription factors in pepper (*Capsicum* spp.) unveils the role of CaMYB101 as repressor in anthocyanin biosynthesis

**DOI:** 10.1101/2021.08.24.457473

**Authors:** Ying Liu, Yi Wu, Zicheng Wang, Shiya Zhang, Xintong Liu, Yury Tikunov, Richard G.F. Visser, Rob E. Schouten, Leo F.M. Marcelis, Zhao Zhang, Arnaud Bovy

**Affiliations:** Plant Breeding, Wageningen University and Research, Wageningen, Netherlands; Horticulture and Product Physiology, Wageningen University and Research, Wageningen, Netherlands; Graduate School Production Ecology & Resource Conservation, Wageningen University and Research, Wageningen, Netherlands; Graduate School Experimental Plant Sciences, Wageningen University and Research, Wageningen, the Netherlands; Beijing Key Laboratory of Development and Quality Control of Ornamental Crops, Department of Ornamental Horticulture, China Agricultural University, Beijing, China

**Keywords:** pepper, MYB transcription factor, *Capsicum annuum*, *Capsicum chinense*, *Capsicum baccatum*

## Abstract

Fruit colour is one of the most important commercial traits of pepper (*Capsicum* spp.), a major horticultural crop worldwide. Some pepper accessions temporarily accumulate anthocyanins during fruit development and gradually lose them upon fruit ripening. Meanwhile, anthocyanin biosynthesis gradually stops. However, how this process is exactly regulated is still largely unknown. R2R3-MYB is one of the largest plant transcription factor families, and it is considered the most important regulator for the biosynthesis of anthocyanins and other flavonoids. Although R2R3-MYBs are widely studied in many plants, research in pepper has been limited. In this study, we performed a genome-wide analysis of R2R3-MYBs across three cultivated pepper species (*C. annuum*, *C. baccatum*, and *C. chinense* ) involving identification, chromosome localization, gene structure analysis, phylogenetic analysis and collinearity analysis. Candidate R2R3-MYB repressors were further identified based on repression motifs. An R2R3-MYB gene, *CaMYB101*, was selected based on its high homology with anthocyanin biosynthesis repressors in tomato and petunia as well as its high expression level in fruit when purple pigmentation started to discolour. By using virus-induced gene silencing, CaMYB101 was characterized as an anthocyanin biosynthesis repressor. To our knowledge, CaMYB101 is the first transcriptional repressor associated with anthocyanin biosynthesis identified in pepper.
