## Supplemental Tables S1-S5 for "Genome-wide characterization of the R2R3-MYB transcription factors in pepper (*Capsicum* spp.) unveils the role of CaMYB101 as repressor in anthocyanin biosynthesis"

### Sheet: Summary
Supplemental tables
Table S1. All predicted R2R3-MYBs in Capsicum annuum genome.
Table S2. All predicted R2R3-MYBs in Capsicum baccatum genome.
Table S3. All predicted R2R3-MYBs in Capsicum chinense genome.
Table S4. Duplication analysis of the R2R3-MYBs across Capsicum annuum, Capsicum baccatum and Capsicum chinense. The minimum block size for collinear analysis is set at 30 in MCSanX for interspecies analysis.
Table S5. Flavonoids candidate genes of Capsicum annuum and primers for gene expression analysis.

### Sheet: Table S1
Table S1. All predicted R2R3-MYBs in Capsicum annuum genome.
Gene	Accession number	Chr.	Position	Intron	Extron	CDS (bp)	Amino Acids
CaMYB1	Capana01g000070	Chr01	1058945	1	2	1311	260
CaMYB2	Capana01g000184	Chr01	2624079	2	3	3240	338
CaMYB3	Capana01g000495	Chr01	8532171	2	3	2162	278
CaMYB4	Capana01g000831	Chr01	18001252	2	3	3116	317
CaMYB5	Capana01g001063	Chr01	29358044	1	2	2236	299
CaMYB6	Capana01g001065	Chr01	29440401	1	2	1505	307
CaMYB7	Capana01g002201	Chr01	127687353	2	3	2918	334
CaMYB8	Capana01g002600	Chr01	168571287	1	2	3589	367
CaMYB9	Capana01g002912	Chr01	184519881	3	4	4993	411
CaMYB10	Capana01g004167	Chr01	285916690	2	3	2164	272
CaMYB11	Capana02g000670	Chr02	82998297	6	7	5108	294
CaMYB12	Capana02g000906	Chr02	101630051	3	4	2587	330
CaMYB13	Capana02g000991	Chr02	106006424	2	3	3654	196
CaMYB14	Capana02g002068	Chr02	139062508	2	3	1440	381
CaMYB15	Capana02g002930	Chr02	152836767	3	4	1389	330
CaMYB16	Capana02g003034	Chr02	154369720	0	1	1023	294
CaMYB17	Capana02g003250	Chr02	157972927	2	3	1125	257
CaMYB18	Capana02g003351	Chr02	159455402	2	3	2039	415
CaMYB19	Capana02g003369	Chr02	159795480	2	3	1412	304
CaMYB20	Capana02g003511	Chr02	161668218	2	3	2815	202
CaMYB21	Capana02g003594	Chr02	162617954	2	3	1095	255
CaMYB22	Capana03g000165	Chr03	2239290	4	5	1920	381
CaMYB23	Capana03g000696	Chr03	10280928	2	3	1424	293
CaMYB24	Capana03g000766	Chr03	11243966	2	3	1325	334
CaMYB25	Capana03g001131	Chr03	19303351	2	3	8747	372
CaMYB26	Capana03g001205	Chr03	20420520	2	3	1382	332
CaMYB27	Capana03g001537	Chr03	28772030	3	4	3349	248
CaMYB28	Capana03g002269	Chr03	56383549	2	3	1932	175
CaMYB29	Capana03g002311	Chr03	59886160	2	3	2455	279
CaMYB30	Capana03g002589	Chr03	87492084	1	2	1188	292
CaMYB31	Capana03g002680	Chr03	99504399	2	3	1045	250
CaMYB32	Capana03g003469	Chr03	223450334	2	3	1434	221
CaMYB33	Capana03g003830	Chr03	238881523	2	3	2071	278
CaMYB34	Capana04g000607	Chr04	9699385	0	1	980	326
CaMYB35	Capana04g000748	Chr04	13537982	2	3	1528	330
CaMYB36	Capana04g001058	Chr04	28087234	2	3	1468	347
CaMYB37	Capana04g001328	Chr04	45054441	2	3	2899	665
CaMYB38	Capana04g001901	Chr04	133051924	2	3	2364	332
CaMYB39	Capana04g002141	Chr04	176594924	2	3	2216	452
CaMYB40	Capana05g000213	Chr05	3691912	2	3	2484	319
CaMYB41	Capana05g000830	Chr05	32014486	2	3	2011	302
CaMYB42	Capana05g001776	Chr05	174661990	2	3	2475	351
CaMYB43	Capana05g002019	Chr05	193370317	3	4	1098	242
CaMYB44	Capana05g002141	Chr05	200386436	1	2	8837	406
CaMYB45	Capana05g002225	Chr05	204661073	2	3	2508	317
CaMYB46	Capana05g002248	Chr05	205161625	3	4	1132	137
CaMYB47	Capana05g002430	Chr05	214996142	2	3	1956	229
CaMYB48	Capana06g000131	Chr06	1776563	2	3	1562	283
CaMYB49	Capana06g000369	Chr06	5294908	1	2	1444	306
CaMYB50	Capana06g000460	Chr06	6676996	2	3	1379	225
CaMYB51	Capana06g000521	Chr06	7763661	2	3	2669	301
CaMYB52	Capana06g000933	Chr06	16474649	2	3	1650	319
CaMYB53	Capana06g000945	Chr06	16644632	2	3	2520	363
CaMYB54	Capana06g001024	Chr06	17776705	2	3	1856	372
CaMYB55	Capana06g002787	Chr06	204409827	2	3	3856	206
CaMYB56	Capana07g000044	Chr07	1710607	3	4	2560	342
CaMYB57	Capana07g000320	Chr07	16120847	2	3	12433	295
CaMYB58	Capana07g000392	Chr07	25204182	2	3	466	110
CaMYB59	Capana07g001390	Chr07	178238951	3	4	2500	485
CaMYB60	Capana07g001603	Chr07	192504459	2	3	1891	247
CaMYB61	Capana07g001604	Chr07	192576385	2	3	1369	258
CaMYB62	Capana07g001609	Chr07	192864497	2	3	1372	229
CaMYB63	Capana07g001614	Chr07	193028314	2	3	6641	294
CaMYB64	Capana07g001626	Chr07	194321446	2	3	1226	337
CaMYB65	Capana07g001718	Chr07	198298368	3	4	2041	334
CaMYB66	Capana07g002461	Chr07	220946392	2	3	1514	293
CaMYB67	Capana08g000025	Chr08	441291	1	2	2222	293
CaMYB68	Capana08g000900	Chr08	121554202	2	3	2431	310
CaMYB69	Capana08g001690	Chr08	134763056	2	3	1528	321
CaMYB70	Capana08g002728	Chr08	151476418	1	2	1335	273
CaMYB71	Capana09g000204	Chr09	6689483	2	3	2943	268
CaMYB72	Capana09g000548	Chr09	20884747	4	5	3703	479
CaMYB73	Capana09g001568	Chr09	182613736	1	2	1607	289
CaMYB74	Capana09g001653	Chr09	191512140	1	2	7294	352
CaMYB75	Capana09g002236	Chr09	234926605	2	3	2648	311
CaMYB76	Capana09g002253	Chr09	235225671	2	3	801	127
CaMYB77	Capana09g002354	Chr09	237088354	0	1	3721	488
CaMYB78	Capana10g000198	Chr10	3547776	2	3	3557	318
CaMYB79	Capana10g000447	Chr10	14194173	2	3	2095	329
CaMYB80	Capana10g000602	Chr10	29047351	1	2	1659	356
CaMYB81	Capana10g000613	Chr10	30356499	2	3	1718	321
CaMYB82	Capana10g001433	Chr10	155518613	3	4	1478	262
CaMYB83	Capana10g001872	Chr10	189603391	3	4	5769	373
CaMYB84	Capana11g000012	Chr11	165807	11	12	8416	995
CaMYB85	Capana11g000132	Chr11	3618160	2	3	1997	315
CaMYB86	Capana11g000757	Chr11	36160246	2	3	1391	222
CaMYB87	Capana11g000784	Chr11	39797237	1	2	4217	357
CaMYB88	Capana11g001008	Chr11	88859456	4	5	1246	224
CaMYB89	Capana11g001805	Chr11	196775482	2	3	3396	342
CaMYB90	Capana11g001806	Chr11	196801410	2	3	1660	346
CaMYB91	Capana11g002314	Chr11	218600081	2	3	1474	290
CaMYB92	Capana12g000182	Chr12	3013299	2	3	1688	290
CaMYB93	Capana12g000748	Chr12	21240187	0	1	728	242
CaMYB94	Capana12g000967	Chr12	37891276	2	3	1866	352
CaMYB95	Capana12g001140	Chr12	48700880	1	2	2728	664
CaMYB96	Capana12g001923	Chr12	181340162	1	2	1967	506
CaMYB97	Capana12g002172	Chr12	202672223	3	4	2224	222
CaMYB98	Capana00g000426	Chr00	245082979	9	10	2171	303
CaMYB99	Capana00g000916	Chr00	313181878	7	8	4736	312
CaMYB100	Capana00g002415	Chr00	475315945	2	3	840	205
CaMYB101	Capana00g002497	Chr00	478813355	2	3	1217	173
CaMYB102	Capana00g003154	Chr00	529452992	2	3	1134	233
CaMYB103	Capana00g003240	Chr00	536861069	2	3	842	205
CaMYB104	Capana00g003294	Chr00	539091578	2	3	952	231
CaMYB105	Capana00g003567	Chr00	561136683	2	3	5140	280
CaMYB106	Capana00g004750	Chr00	667230015	2	3	2185	343
CaMYB107	Capana00g004770	Chr00	667984451	2	3	1502	272
CaMYB108	Capana00g004862	Chr00	671021059	2	3	1955	285

### Sheet: Table S2
Table S2. All predicted R2R3-MYBs in Capsicum baccatum genome.
Gene	Accession number	Chr.	Position	Intron	Exon	CDS (bp)	Amino Acids
CbMYB1	CB.CBv1.2.scaffold348.7	Chr01	143438	2	3	1005	335
CbMYB2	CB.CBv1.2.scaffold425.103	Chr01	167006	1	2	783	261
CbMYB3	CB.CBv1.2.scaffold1141.14	Chr01	20805490	1	2	1104	368
CbMYB4	CB.CBv1.2.scaffold1006.15	Chr01	23788732	1	2	900	300
CbMYB5	CB.CBv1.2.scaffold264.21	Chr01	139619391	3	4	1236	412
CbMYB6	CB.CBv1.2.scaffold382.73	Chr01	185339149	2	3	1020	340
CbMYB7	CB.CBv1.2.scaffold410.1	Chr01	199759251	1	2	1317	439
CbMYB8	CB.CBv1.2.scaffold1760.9	Chr01	208387077	1	2	840	280
CbMYB9	CB.CBv1.2.scaffold481.30	Chr01	234783188	2	3	912	304
CbMYB10	CB.CBv1.2.scaffold506.19	Chr01	234793910	0	1	456	152
CbMYB11	CB.CBv1.2.scaffold1429.19	Chr02	72997	2	3	768	256
CbMYB12	CB.CBv1.2.scaffold1505.16	Chr02	6913867	2	3	993	331
CbMYB13	CB.CBv1.2.scaffold915.11	Chr02	167118546	0	1	1038	346
CbMYB14	CB.CBv1.2.scaffold616.43	Chr02	211011044	4	5	1119	373
CbMYB15	CB.CBv1.2.scaffold653.4	Chr02	222598585	3	4	993	331
CbMYB16	CB.CBv1.2.scaffold1054.38	Chr02	244820230	1	2	1020	340
CbMYB17	CB.CBv1.2.scaffold2147.7	Chr02	248701744	2	3	618	206
CbMYB18	CB.CBv1.2.scaffold889.31	Chr02	292356497	2	3	1146	382
CbMYB19	CB.CBv1.2.scaffold1399.10	Chr03	2406699	2	3	840	280
CbMYB20	CB.CBv1.2.scaffold658.37	Chr03	4498514	2	3	921	307
CbMYB21	CB.CBv1.2.scaffold1419.11	Chr03	13673378	3	4	3630	1210
CbMYB22	CB.CBv1.2.scaffold406.2	Chr03	19333382	1	2	879	293
CbMYB23	CB.CBv1.2.scaffold15.12	Chr03	74790322	2	3	753	251
CbMYB24	CB.CBv1.2.scaffold15.11	Chr03	75576229	2	3	702	234
CbMYB25	CB.CBv1.2.scaffold1506.24	Chr03	151511959	2	3	744	248
CbMYB26	CB.CBv1.2.scaffold831.33	Chr03	207481396	2	3	807	269
CbMYB27	CB.CBv1.2.scaffold191.22	Chr03	214550631	3	4	1452	484
CbMYB28	CB.CBv1.2.scaffold1742.8	Chr03	247130487	2	3	1011	337
CbMYB29	CB.CBv1.2.scaffold189.8	Chr04	183651	3	4	1284	428
CbMYB30	CB.CBv1.2.scaffold1648.2	Chr04	427758	2	3	999	333
CbMYB31	CB.CBv1.2.scaffold280.10	Chr04	10593123	1	2	930	310
CbMYB32	CB.CBv1.2.scaffold1377.10	Chr04	121317331	0	1	795	265
CbMYB33	CB.CBv1.2.scaffold242.14	Chr04	261043545	2	3	1044	348
CbMYB34	CB.CBv1.2.scaffold70.2	Chr05	148033	2	3	936	312
CbMYB35	CB.CBv1.2.scaffold573.29	Chr05	150513	2	3	678	226
CbMYB36	CB.CBv1.2.scaffold1224.4	Chr05	324522	1	2	729	243
CbMYB37	CB.CBv1.2.scaffold400.42	Chr05	5589692	2	3	714	238
CbMYB38	CB.CBv1.2.scaffold465.92	Chr05	13023245	2	3	882	294
CbMYB39	CB.CBv1.2.scaffold859.4	Chr05	168023762	2	3	1056	352
CbMYB40	CB.CBv1.2.scaffold1935.4	Chr05	204440622	2	3	1005	335
CbMYB41	CB.CBv1.2.scaffold245.27	Chr05	220632681	2	3	504	168
CbMYB42	CB.CBv1.2.scaffold315.26	Chr05	220725577	1	2	1200	400
CbMYB43	CB.CBv1.2.scaffold692.2	Chr05	251387015	2	3	663	221
CbMYB44	CB.CBv1.2.scaffold484.48	Chr06	24300	2	3	1518	506
CbMYB45	CB.CBv1.2.scaffold1273.28	Chr06	41400906	2	3	927	309
CbMYB46	CB.CBv1.2.scaffold428.89	Chr06	137996993	2	3	678	226
CbMYB47	CB.CBv1.2.scaffold360.43	Chr06	141147076	2	3	1122	374
CbMYB48	CB.CBv1.2.scaffold16.25	Chr06	160343541	2	3	861	287
CbMYB49	CB.CBv1.2.scaffold1265.15	Chr06	169194708	2	3	756	252
CbMYB50	CB.CBv1.2.scaffold1464.1	Chr06	190179938	2	3	717	239
CbMYB51	CB.CBv1.2.scaffold428.4	Chr06	220718791	2	3	948	316
CbMYB52	CB.CBv1.2.scaffold603.50	Chr06	227342511	2	3	906	302
CbMYB53	CB.CBv1.2.scaffold2002.17	Chr06	239690307	2	3	1407	469
CbMYB54	CB.CBv1.2.scaffold496.3	Chr07	793714	4	5	729	243
CbMYB55	CB.CBv1.2.scaffold938.32	Chr07	2774978	2	3	1029	343
CbMYB56	CB.CBv1.2.scaffold1337.29	Chr07	23119901	2	3	867	289
CbMYB57	CB.CBv1.2.scaffold1890.3	Chr07	33366114	2	3	777	259
CbMYB58	CB.CBv1.2.scaffold713.1	Chr07	62643836	1	2	1200	400
CbMYB59	CB.CBv1.2.scaffold1511.1	Chr07	102272985	2	3	546	182
CbMYB60	CB.CBv1.2.scaffold512.19	Chr07	118031911	2	3	645	215
CbMYB61	CB.CBv1.2.scaffold888.2	Chr07	205133788	2	3	1014	338
CbMYB62	CB.CBv1.2.scaffold508.4	Chr07	209394213	2	3	645	215
CbMYB63	CB.CBv1.2.scaffold1890.1	Chr07	236277058	2	3	744	248
CbMYB64	CB.CBv1.2.scaffold595.52	Chr08	2539405	2	3	1260	420
CbMYB65	CB.CBv1.2.scaffold340.6	Chr08	63810613	2	3	819	273
CbMYB66	CB.CBv1.2.scaffold646.10	Chr08	168520827	1	2	882	294
CbMYB67	CB.CBv1.2.scaffold411.65	Chr08	180155893	1	2	828	276
CbMYB68	CB.CBv1.2.scaffold1446.2	Chr08	247460627	1	2	834	278
CbMYB69	CB.CBv1.2.scaffold269.38	Chr08	248949926	2	3	933	311
CbMYB70	CB.CBv1.2.scaffold601.1	Chr09	25549111	1	2	1071	357
CbMYB71	CB.CBv1.2.scaffold981.18	Chr09	34129212	2	3	828	276
CbMYB72	CB.CBv1.2.scaffold459.32	Chr09	35114237	2	3	828	276
CbMYB73	CB.CBv1.2.scaffold365.9	Chr09	57039264	0	1	1086	362
CbMYB74	CB.CBv1.2.scaffold454.9	Chr09	243278555	1	2	882	294
CbMYB75	CB.CBv1.2.scaffold217.18	Chr10	240499	3	4	720	240
CbMYB76	CB.CBv1.2.scaffold153.2	Chr10	26598520	2	3	990	330
CbMYB77	CB.CBv1.2.scaffold802.32	Chr10	48317627	4	5	1602	534
CbMYB78	CB.CBv1.2.scaffold235.2	Chr10	139120546	2	3	966	322
CbMYB79	CB.CBv1.2.scaffold58.21	Chr10	195357398	3	4	612	204
CbMYB80	CB.CBv1.2.scaffold570.1	Chr10	200983154	1	2	1011	337
CbMYB81	CB.CBv1.2.scaffold274.10	Chr10	213276726	2	3	963	321
CbMYB82	CB.CBv1.2.scaffold867.1	Chr10	250413598	2	3	996	332
CbMYB83	CB.CBv1.2.scaffold622.6	Chr11	28548265	1	2	1074	358
CbMYB84	CB.CBv1.2.scaffold638.2	Chr11	58094058	2	3	1362	454
CbMYB85	CB.CBv1.2.scaffold896.21	Chr11	60180349	2	3	864	288
CbMYB86	CB.CBv1.2.scaffold740.10	Chr11	107432228	11	12	1431	477
CbMYB87	CB.CBv1.2.scaffold469.6	Chr11	153121287	2	3	675	225
CbMYB88	CB.CBv1.2.scaffold773.14	Chr11	153729925	2	3	1032	344
CbMYB89	CB.CBv1.2.scaffold1303.18	Chr11	154392300	2	3	522	174
CbMYB90	CB.CBv1.2.scaffold957.3	Chr11	207256166	4	5	816	272
CbMYB91	CB.CBv1.2.scaffold773.13	Chr11	294037431	2	3	1026	342
CbMYB92	CB.CBv1.2.scaffold1256.17	Chr12	1729879	2	3	873	291
CbMYB93	CB.CBv1.2.scaffold1029.5	Chr12	31840273	0	1	711	237
CbMYB94	CB.CBv1.2.scaffold1256.16	Chr12	31867365	2	3	810	270
CbMYB95	CB.CBv1.2.scaffold10.31	Chr12	41624676	1	2	642	214
CbMYB96	CB.CBv1.2.scaffold1533.20	Chr12	59789773	2	3	903	301
CbMYB97	CB.CBv1.2.scaffold862.1	Chr12	195126747	2	3	1059	353
CbMYB98	CB.CBv1.2.scaffold1122.6	CBv1.2.scaffold1122	196195902	2	3	1248	416
CbMYB99	CB.CBv1.2.scaffold1240.3	CBv1.2.scaffold1240	27954506	2	3	591	197
CbMYB100	CB.CBv1.2.scaffold1690.22	CBv1.2.scaffold1690	217741904	2	3	1284	428
CbMYB101	CB.CBv1.2.scaffold1690.5	CBv1.2.scaffold1690	136820103	2	3	951	317
CbMYB102	CB.CBv1.2.scaffold1862.1	CBv1.2.scaffold1862	3232564	2	3	972	324
CbMYB103	CB.CBv1.2.scaffold1973.9	CBv1.2.scaffold1973	148878230	2	3	786	262
CbMYB104	CB.CBv1.2.scaffold2114.4	CBv1.2.scaffold2114	2679593	2	3	1035	345
CbMYB105	CB.CBv1.2.scaffold2834.1	CBv1.2.scaffold2834	230251413	2	3	915	305
CbMYB106	CB.CBv1.2.scaffold515.6	CBv1.2.scaffold515	3342311	0	1	981	327

### Sheet: Table S3
Table S3. All predicted R2R3-MYBs in Capsicum chinense genome.
Gene	Accession number	Chr.	Position	Intron	Exon	CDS (bp)	Amino Acids
CcMYB1	CC.CCv1.2.scaffold1124.23	Chr01	682911	1	2	783	261
CcMYB2	CC.CCv1.2.scaffold449.71	Chr01	2327678	2	3	1017	339
CcMYB3	CC.CCv1.2.scaffold1508.5	Chr01	9908752	1	2	834	278
CcMYB4	CC.CCv1.2.scaffold631.15	Chr01	16469504	1	2	645	215
CcMYB5	CC.CCv1.2.scaffold631.16	Chr01	16644572	1	2	900	300
CcMYB6	CC.CCv1.2.scaffold218.26	Chr01	67429296	2	3	1530	510
CcMYB7	CC.CCv1.2.scaffold543.45	Chr01	74993072	2	3	912	304
CcMYB8	CC.CCv1.2.scaffold293.10	Chr01	102126900	2	3	1008	336
CcMYB9	CC.CCv1.2.scaffold332.11	Chr01	164631438	2	3	843	281
CcMYB10	CC.CCv1.2.scaffold736.16	Chr01	185358207	1	2	1101	367
CcMYB11	CC.CCv1.2.scaffold369.4	Chr01	193658210	2	3	819	273
CcMYB12	CC.CCv1.2.scaffold796.1	Chr01	210100644	3	4	1353	451
CcMYB13	CC.CCv1.2.scaffold35.35	Chr02	60415030	4	5	1179	393
CcMYB14	CC.CCv1.2.scaffold156.15	Chr02	110224039	3	4	993	331
CcMYB15	CC.CCv1.2.scaffold701.15	Chr02	114442162	2	3	591	197
CcMYB16	CC.CCv1.2.scaffold1035.1	Chr02	137035456	0	1	1038	346
CcMYB17	CC.CCv1.2.scaffold920.33	Chr02	144150965	2	3	1146	382
CcMYB18	CC.CCv1.2.scaffold266.37	Chr02	149207548	1	2	1023	341
CcMYB19	CC.CCv1.2.scaffold734.48	Chr02	159841275	2	3	993	331
CcMYB20	CC.CCv1.2.scaffold559.49	Chr02	163662294	2	3	774	258
CcMYB21	CC.CCv1.2.scaffold1385.6	Chr02	165584056	2	3	510	170
CcMYB22	CC.CCv1.2.scaffold680.45	Chr02	166868131	2	3	915	305
CcMYB23	CC.CCv1.2.scaffold680.25	Chr02	167181334	2	3	1248	416
CcMYB24	CC.CCv1.2.scaffold1569.12	Chr02	168509703	2	3	768	256
CcMYB25	CC.CCv1.2.scaffold871.13	Chr03	8824259	2	3	783	261
CcMYB26	CC.CCv1.2.scaffold1052.5	Chr03	18114436	2	3	837	279
CcMYB27	CC.CCv1.2.scaffold7.31	Chr03	73180846	1	2	879	293
CcMYB28	CC.CCv1.2.scaffold655.4	Chr03	147233030	2	3	753	251
CcMYB29	CC.CCv1.2.scaffold191.5	Chr03	207146556	2	3	840	280
CcMYB30	CC.CCv1.2.scaffold348.11	Chr03	237317481	2	3	747	249
CcMYB31	CC.CCv1.2.scaffold1297.5	Chr03	247230366	2	3	999	333
CcMYB32	CC.CCv1.2.scaffold1502.1	Chr03	253170502	2	3	1005	335
CcMYB33	CC.CCv1.2.scaffold401.75	Chr03	260945914	3	4	1146	382
CcMYB34	CC.CCv1.2.scaffold1215.19	Chr03	262562871	2	3	882	294
CcMYB35	CC.CCv1.2.scaffold77.15	Chr04	109103334	2	3	999	333
CcMYB36	CC.CCv1.2.scaffold1193.4	Chr04	124822611	2	3	1044	348
CcMYB37	CC.CCv1.2.scaffold645.10	Chr04	176182994	1	2	930	310
CcMYB38	CC.CCv1.2.scaffold303.54	Chr04	220728386	2	3	993	331
CcMYB39	CC.CCv1.2.scaffold622.17	Chr04	224752264	0	1	981	327
CcMYB40	CC.CCv1.2.scaffold541.92	Chr04	227488618	1	2	831	277
CcMYB41	CC.CCv1.2.scaffold221.78	Chr05	4827474	2	3	960	320
CcMYB42	CC.CCv1.2.scaffold1080.17	Chr05	11257233	3	4	3468	1156
CcMYB43	CC.CCv1.2.scaffold64.30	Chr05	88778559	3	4	813	271
CcMYB44	CC.CCv1.2.scaffold566.5	Chr05	216412100	2	3	1056	352
CcMYB45	CC.CCv1.2.scaffold945.9	Chr05	217772836	1	2	729	243
CcMYB46	CC.CCv1.2.scaffold255.3	Chr05	220340289	1	2	1197	399
CcMYB47	CC.CCv1.2.scaffold468.24	Chr05	223881846	2	3	954	318
CcMYB48	CC.CCv1.2.scaffold1329.5	Chr05	227487940	2	3	714	238
CcMYB49	CC.CCv1.2.scaffold1019.7	Chr06	45830	2	3	696	232
CcMYB50	CC.CCv1.2.scaffold1019.25	Chr06	271656	2	3	813	271
CcMYB51	CC.CCv1.2.scaffold209.16	Chr06	14503832	2	3	717	239
CcMYB52	CC.CCv1.2.scaffold209.18	Chr06	14885819	2	3	567	189
CcMYB53	CC.CCv1.2.scaffold2.47	Chr06	140486325	2	3	843	281
CcMYB54	CC.CCv1.2.scaffold811.11	Chr06	158486914	2	3	1518	506
CcMYB55	CC.CCv1.2.scaffold123.72	Chr06	203262885	2	3	846	282
CcMYB56	CC.CCv1.2.scaffold1169.10	Chr06	222540301	2	3	963	321
CcMYB57	CC.CCv1.2.scaffold1169.27	Chr06	222783269	2	3	1284	428
CcMYB58	CC.CCv1.2.scaffold31.83	Chr06	230366114	3	4	1002	334
CcMYB59	CC.CCv1.2.scaffold1084.22	Chr06	244058071	1	2	1026	342
CcMYB60	CC.CCv1.2.scaffold1084.28	Chr06	244172554	1	2	921	307
CcMYB61	CC.CCv1.2.scaffold1404.1	Chr06	248094762	2	3	852	284
CcMYB62	CC.CCv1.2.scaffold1100.19	Chr07	6396306	2	3	1029	343
CcMYB63	CC.CCv1.2.scaffold1085.2	Chr07	27704614	2	3	645	215
CcMYB64	CC.CCv1.2.scaffold762.6	Chr07	29124076	3	4	834	278
CcMYB65	CC.CCv1.2.scaffold1257.2	Chr07	199522271	2	3	744	248
CcMYB66	CC.CCv1.2.scaffold1257.3	Chr07	199596439	2	3	411	137
CcMYB67	CC.CCv1.2.scaffold939.4	Chr07	199838633	2	3	690	230
CcMYB68	CC.CCv1.2.scaffold939.1	Chr07	200084109	2	3	597	199
CcMYB69	CC.CCv1.2.scaffold758.1	Chr07	200612980	2	3	1014	338
CcMYB70	CC.CCv1.2.scaffold853.1	Chr07	234185994	2	3	888	296
CcMYB71	CC.CCv1.2.scaffold466.3	Chr08	3613207	1	2	834	278
CcMYB72	CC.CCv1.2.scaffold419.60	Chr08	169412994	2	3	933	311
CcMYB73	CC.CCv1.2.scaffold1054.26	Chr08	183068022	2	3	1263	421
CcMYB74	CC.CCv1.2.scaffold545.12	Chr09	5239565	3	4	621	207
CcMYB75	CC.CCv1.2.scaffold545.29	Chr09	5574868	2	3	822	274
CcMYB76	CC.CCv1.2.scaffold178.10	Chr09	34944613	0	1	1086	362
CcMYB77	CC.CCv1.2.scaffold29.22	Chr09	71902362	1	2	882	294
CcMYB78	CC.CCv1.2.scaffold295.2	Chr09	154409265	1	2	1071	357
CcMYB79	CC.CCv1.2.scaffold89.36	Chr09	238380291	3	4	1440	480
CcMYB80	CC.CCv1.2.scaffold774.42	Chr09	255698513	2	3	807	269
CcMYB81	CC.CCv1.2.scaffold799.40	Chr10	3706345	3	4	1023	341
CcMYB82	CC.CCv1.2.scaffold799.59	Chr10	3918996	2	3	678	226
CcMYB83	CC.CCv1.2.scaffold252.24	Chr10	11831856	2	3	990	330
CcMYB84	CC.CCv1.2.scaffold351.1	Chr10	25134862	2	3	966	322
CcMYB85	CC.CCv1.2.scaffold742.2	Chr10	36518061	2	3	996	332
CcMYB86	CC.CCv1.2.scaffold52.8	Chr10	56017634	2	3	669	223
CcMYB87	CC.CCv1.2.scaffold22.38	Chr10	94580902	2	3	849	283
CcMYB88	CC.CCv1.2.scaffold426.5	Chr10	178328831	3	4	1134	378
CcMYB89	CC.CCv1.2.scaffold1137.7	Chr10	209309844	3	4	621	207
CcMYB90	CC.CCv1.2.scaffold366.1	Chr10	217396241	2	3	1035	345
CcMYB91	CC.CCv1.2.scaffold366.20	Chr10	218195386	2	3	1059	353
CcMYB92	CC.CCv1.2.scaffold555.58	Chr11	1436416	2	3	522	174
CcMYB93	CC.CCv1.2.scaffold634.29	Chr11	3303339	2	3	864	288
CcMYB94	CC.CCv1.2.scaffold439.11	Chr11	25716270	3	4	1260	420
CcMYB95	CC.CCv1.2.scaffold439.36	Chr11	27193272	2	3	1038	346
CcMYB96	CC.CCv1.2.scaffold439.37	Chr11	27217291	2	3	549	183
CcMYB97	CC.CCv1.2.scaffold418.3	Chr11	32488763	11	12	1431	477
CcMYB98	CC.CCv1.2.scaffold74.7	Chr11	107277568	2	3	675	225
CcMYB99	CC.CCv1.2.scaffold514.1	Chr11	212609126	1	2	1074	358
CcMYB100	CC.CCv1.2.scaffold502.31	Chr11	247145324	2	3	948	316
CcMYB101	CC.CCv1.2.scaffold602.35	Chr12	6754132	2	3	912	304
CcMYB102	CC.CCv1.2.scaffold1127.4	Chr12	191955307	2	3	1059	353
CcMYB103	CC.CCv1.2.scaffold654.32	Chr12	206743102	0	1	729	243
CcMYB104	CC.CCv1.2.scaffold1182.30	Chr12	223803226	2	3	879	293
CcMYB105	CC.CCv1.2.scaffold1182.29	Chr12	223814558	2	3	810	270
CcMYB106	CC.CCv1.2.scaffold1101.6	CCv1.2.scaffold1101	171231	1	2	771	257
CcMYB107	CC.CCv1.2.scaffold1150.16	CCv1.2.scaffold1150	252070	2	3	1113	371
CcMYB108	CC.CCv1.2.scaffold1399.2	CCv1.2.scaffold1399	121483	1	2	810	270
CcMYB109	CC.CCv1.2.scaffold15.53	CCv1.2.scaffold15	6937567	2	3	1461	487
CcMYB110	CC.CCv1.2.scaffold2040.1	CCv1.2.scaffold2040	31973	2	3	777	259

### Sheet: Table S4
Table S4. Ka-Ks calculation of each pair of syntenic R2R3-MYB orthologs across Capsicum annuum, Capsicum baccatum and Capsicum chinense. The minimum block size for collinear analysis is set at 30 in MCSanX for interspecies analysis.
Sequence1	Sequence 2	Ka1	Ks2	Ka/Ks3	Effective Len4	Average S-sites5	Average N-sites6
CaMYB2	CcMYB2	0.00249273	0.0144004	0.173101	1014	210.333	803.667
CaMYB9	CcMYB50	0.317088	0.91498	0.346552	804	163.333	640.667
CaMYB78	CcMYB81	0	0.0200681	0	954	202	752
CaMYB83	CcMYB74	0.208804	0.698839	0.298787	561	112.917	448.083
CaMYB91	CcMYB93	0	0.00597018	0	861	168.167	692.833
CaMYB85	CcMYB100	0.00265899	0.0158317	0.167953	945	191.5	753.5
CaMYB89	CcMYB95	0.0324375	0.164731	0.196911	1023	219.75	803.25
CaMYB93	CcMYB39	0.256687	1.64946	0.15562	726	162.833	563.167
CaMYB17	CcMYB20	0.00164384	0.0315172	0.0521567	771	162	609
CaMYB12	CcMYB14	0.0012987	0.0138041	0.0940811	990	219.333	770.667
CaMYB13	CcMYB15	0	0.0166212	0	588	121.667	466.333
CaMYB14	CcMYB17	0	0.00414939	0	1143	241.667	901.333
CaMYB19	CcMYB14	0.201905	0.888244	0.227308	858	186.667	671.333
CaMYB20	CcMYB15	0.127531	0.649609	0.196319	585	121	464
CaMYB18	CcMYB23	0.00104094	0.0106511	0.0977314	1245	283.667	961.333
CaMYB19	CcMYB22	0.0014022	0.00506331	0.276933	912	198.167	713.833
CaMYB15	CcMYB19	0.00518921	0.00929524	0.558265	990	216.5	773.5
CaMYB16	CcMYB39	0.270401	1.49795	0.180513	780	189.75	590.25
CaMYB15	CcMYB38	0.456733	1.55016	0.294636	864	186.75	677.25
CaMYB23	CcMYB93	0.401608	2.59746	0.154616	786	157.833	628.167
CaMYB24	CcMYB22	0.345155	2.58293	0.133629	864	191.333	672.667
CaMYB35	CcMYB19	0.401814	1.66433	0.241426	855	184.75	670.25
CaMYB34	CcMYB39	0.00406413	0.00845675	0.480579	978	237.833	740.167
CaMYB35	CcMYB38	0	0.0141625	0	990	213.833	776.167
CaMYB41	CcMYB101	0.00826644	0.0230566	0.358529	906	176.167	729.833
CaMYB41	CcMYB41	0.229462	1.02892	0.223012	828	166.583	661.417
CaMYB40	CcMYB41	0.00799919	0.0353155	0.226507	957	202.917	754.083
CaMYB54	CcMYB14	0.333548	1.46443	0.227767	957	209.25	747.75
CaMYB51	CcMYB58	0.0132685	0.0139669	0.949997	903	180.667	722.333
CaMYB55	CcMYB51	0.0865825	0.337327	0.256672	618	128.833	489.167
CaMYB58	CcMYB63	0.0285132	0.171599	0.166162	252	55.4167	196.583
CaMYB66	CcMYB70	0.00291475	0.0110398	0.264023	870	182.5	687.5
CaMYB59	CcMYB79	0.254941	0.894878	0.284889	1308	288.167	1019.83
CaMYB68	CcMYB72	0	0.0191704	0	930	211.333	718.667
CaMYB69	CcMYB73	0.00262066	0	NaN	963	198.5	764.5
CaMYB71	CcMYB80	0.00474748	0.00590264	0.804298	804	170.083	633.917
CaMYB75	CcMYB75	0.00311365	0.0112996	0.275553	822	178.333	643.667
CaMYB76	CcMYB74	0.0179274	0.0284058	0.631117	354	71.75	282.25
CaMYB72	CcMYB79	0.00355978	0.0162696	0.218799	1437	310.667	1126.33
CaMYB1	CcMYB1	0.00488535	0.0123017	0.397129	780	163.917	616.083
CaMYB9	CcMYB12	0.00512998	0.00788444	0.650646	1233	255	978
CaMYB5	CcMYB4	0.242938	0.654599	0.371125	612	130.917	481.083
CaMYB1	CcMYB71	0.258637	0.950331	0.272155	708	147.25	560.75
CaMYB80	CcMYB85	0.00509394	0.00981609	0.518938	993	205.083	787.917
CaMYB1	CbMYB2	0.01146	0.0184625	0.620717	780	164.5	615.5
CaMYB107	CbMYB81	0.00309438	0.00596425	0.518822	816	168.333	647.667
CaMYB12	CbMYB47	0.331084	1.4344	0.230817	957	209.5	747.5
CaMYB15	CbMYB12	0.00519146	0.0234211	0.221657	990	216.833	773.167
CaMYB16	CbMYB13	0.0513744	0.0503447	1.02045	870	207.083	662.917
CaMYB17	CbMYB14	0.0140927	0.0477362	0.295221	771	162.167	608.833
CaMYB19	CbMYB47	0.314974	1.81997	0.173065	882	190.25	691.75
CaMYB2	CbMYB6	0.00249377	0.0389698	0.0639923	1014	210.667	803.333
CaMYB23	CbMYB85	0.395944	2.08162	0.19021	765	153.333	611.667
CaMYB24	CbMYB47	0.197312	0.830914	0.237464	990	216.667	773.333
CaMYB29	CbMYB19	0.00447206	0.0122828	0.364092	837	164.167	672.833
CaMYB34	CbMYB13	0.249931	1.38948	0.179874	870	207.417	662.583
CaMYB35	CbMYB29	0.034239	0.0385008	0.889305	990	213.167	776.833
CaMYB36	CbMYB33	0.00121865	0.0137777	0.0884509	1041	219.75	821.25
CaMYB40	CbMYB20	0.0139361	0.0370282	0.376363	918	193.75	724.25
CaMYB41	CbMYB20	0.311691	1.07034	0.291208	870	175	695
CaMYB43	CbMYB36	0.00175311	0.0397664	0.0440851	726	154.917	571.083
CaMYB46	CbMYB37	0.0061697	0.0237644	0.25962	411	85.5	325.5
CaMYB47	CbMYB35	0.0111216	0.0231679	0.480045	675	131.5	543.5
CaMYB48	CbMYB49	0.0203834	0.0265661	0.767271	750	153.25	596.75
CaMYB49	CbMYB51	0.00710317	0.0259879	0.273326	903	195.75	707.25
CaMYB54	CbMYB47	0.00227942	0.0213766	0.106632	1116	237.25	878.75
CaMYB63	CbMYB59	0.0910954	0.390619	0.233208	543	111.667	431.333
CaMYB68	CbMYB69	0.00278714	0.0339178	0.0821733	930	211.083	718.917
CaMYB69	CbMYB64	0.003931	0.0153197	0.256598	963	197.833	765.167
CaMYB70	CbMYB67	0.00463979	0.0422434	0.109835	819	170.417	648.583
CaMYB71	CbMYB26	0.00634505	0.035953	0.176482	804	170.917	633.083
CaMYB78	CbMYB77	0.0148838	0.0407744	0.365028	948	201.583	746.417
CaMYB91	CbMYB85	0.00292113	0.012146	0.240501	852	166	686
CaMYB92	CbMYB94	0.232171	0.59385	0.390958	765	153.167	611.833
CbMYB98	CcMYB23	0.00104094	0.0106511	0.0977314	1245	283.667	961.333
CbMYB106	CcMYB39	0.00406184	0.0127437	0.318734	978	237.417	740.583
CbMYB6	CcMYB2	0.00249325	0.0340139	0.0733009	1014	210.5	803.5
CbMYB14	CcMYB20	0.0124347	0.0281576	0.441609	771	162.833	608.167
CbMYB16	CcMYB18	0.00498548	0.0094938	0.52513	1017	212	805
CbMYB12	CcMYB38	0.460972	1.61137	0.286074	864	186.917	677.083
CbMYB13	CcMYB39	0.253099	1.43465	0.176418	867	206.75	660.25
CbMYB20	CcMYB41	0.00834308	0.0422275	0.197574	918	194.833	723.167
CbMYB26	CcMYB80	0.00792819	0.030004	0.264238	804	170	634
CbMYB32	CcMYB40	0.0182632	0.0762375	0.239557	789	179.333	609.667
CbMYB29	CcMYB38	0.034254	0.0433856	0.789526	990	213.5	776.5
CbMYB55	CcMYB62	0.00371441	0.0330762	0.112299	1026	216.333	809.667
CbMYB69	CcMYB72	0.00278714	0.0339178	0.0821733	930	211.083	718.917
CbMYB71	CcMYB75	0.00155602	0.0285205	0.0545578	822	178.667	643.333
CbMYB77	CcMYB81	0.0139289	0.0378182	0.368311	1014	216.917	797.083
CbMYB99	CcMYB15	0.00214746	0.025072	0.0856518	588	121.667	466.333
CbMYB101	CcMYB56	0.00532625	0.00516353	1.03151	948	194.333	753.667
CbMYB100	CcMYB57	0.0107127	0.0416485	0.257218	1281	246.833	1034.17
CbMYB106	CcMYB103	0.255889	1.64639	0.155424	726	163.667	562.333
CbMYB9	CcMYB7	0.00706636	0.0204704	0.3452	909	198.083	710.917
CbMYB7	CcMYB6	0.0148023	0.017261	0.857555	1314	307.667	1006.33
1 Ka, non-synonymous substitution rate;
2 Ks, synonymous substitution rate;
3 Effective Len: Effctive length of compared sequences;
4 S-site, number of synonymous site;
5 N-site, number of non-synonymous sites.

### Sheet: Table S5
Table S5. Specific primer pairs for qRT-PCR reaction.
Gene	Database	Accession	Forward primer (5'-3')	Reverse primer (5'-3')
Ubiquitin	NCBI1	AY486137	GCACAAGCACAAGAAGGTTAAGC	CCACACTCAGCATTAGGACACTC
CaMYB101	SGN2	Capana00g002497	CTGGAAGATTGCCAGGAAG	CAGGCAATGAACTTGTAAC
CaMYBA	NCBI	AJ608992	TCGGACCTTCTCATCAAGTG	TCCTCAAAGATCCCAACTGC
CabHLH	SGN	Capana09g001427	CAGCAACAGTGAAGGCTTTG	TCATCAGACGGCAGAGACAC
CaWD40	SGN	CA03g21190	TGAGGGATAAGGAGCATTCG	GCATTGCCGGAGACCTAATA
CaCHS2	SGN	CA05g17060	AAGGCCTTTGTTTGAGCTTG	GACCATCTATAGCGCCTTCG
CaCHI2	SGN	Ca05g15880	GAAGAAGAAGCGCTCGAAAA	CTGCTTCCTCCCAAGTACCA
CaF3H	SGN	CA02g21550	ACGCTGATCATCAAGCAGTG	CTTTTCGGCAACCTCTTCAG
CaF3’H	SGN	CA03g29350	CATTGCTCGTGATCCAAATG	AACGAATGGACCAAAGTTGC
CaF3'5'H	SGN	CA11g18550	CCTCGAGGGAATGATTTTGA	CCATAGCTTCGAGAGGGACA
CaDFR	SGN	CA02g22270	ATCGGCTGGAACTCTTGATG	TCTTCCATTGCAGCCTTCTC
CaANS	SGN	CA01g03670	TGGCAGCAAGCTAGCAAATA	CCAGCCCAATAGAAAGCACT
CaUFGT	SGN	CA10g16530	TGGAAATCTTGGCACATTCA	GCCAAACATTCTCCACCATT
1 https://www.ncbi.nlm.nih.gov/
2 https://solgenomics.net/
